# Transient alterations in nucleosome distribution and sensitivity to nuclease define the THP-1 monocyte to macrophage transition

**DOI:** 10.1101/2025.02.11.637703

**Authors:** Jane M Benoit, Brandon D Buck, Mahdi Khadem, Hank W Bass, Jonathan H Dennis

## Abstract

The monocyte to macrophage transition is marked by alterations to both the structure and function of the genome, including changes in histone post-translational modifications, DNA methylation, 3D nuclear architecture, and expression of lineage specific genes. The nucleosome is the fundamental organizational unit of the eukaryotic genome and underpins both genome structure and function. However, nucleosome dynamics at promoters, which are essential for transcriptional regulation, are understudied in cellular differentiation. We conducted high-resolution chromatin structure profiling at promoters in the THP-1 cell line at eight different time points spanning PMA-induced monocyte to macrophage differentiation. We found that fewer than 10% of nucleosomes within promoters were redistributed during differentiation and only a subset of these were associated with immediate transcriptional alterations. Nucleosomes within the promoters of PMA-responsive genes were strongly positioned prior to differentiation and experienced minimal alterations during differentiation thus implying the existence of a pre-differentiation primed chromatin state. Additionally, we observed pronounced alterations in nucleosome sensitivity to MNase digestion within one hour of PMA-induced differentiation and the emergence of a highly resistant phenotype in fully differentiated cells. We found that resistance is correlated with active chromatin marks, transcription factor binding, gene expression, and higher order chromatin structure demonstrating that it is a useful measure of both genome structure and function. Together this suggests that, unlike more stable nucleosome distribution, transient sensitivity alterations may underpin new genomic functions in differentiating cells. Our results offer a framework for understanding how chromatin structural alterations potentiate cellular differentiation in a monocyte model and use methodology that is widely applicable to other systems.

**Summary sentence:** Nucleosome distribution is largely static during PMA induced monocyte differentiation while nucleosome sensitivity is highly dynamic and is associated with gene expression, active chromatin marks, transcription factor binding, and higher order chromatin structure.
