## Supplementary material for "Transient alterations in nucleosome distribution and sensitivity to nuclease define the THP-1 monocyte to macrophage transition": Supp_table2

### Sheet: PMA_supp_table2_fuzziness
1hr	4hr	8hr	12hr	24hr	48hr	72hr
LINC01770	MIR760	BOC	BOC	PLEKHM2	MRPL20	RNF207-AS1
TRMT44	OR56A4	FAM200B	CNBP	ZNF281	MRPL20-DT	RNF207
CNPY1	UBTFL1	ACHE	PBX2	IL10	NHLH2	ATP6V0B
DEFB103A	SCN4B	ZFP41	CACNB2	IL19	STX18	IL12RB2
CERNA2	DDX6	SLC24A2	AVPR1A	GUK1	PIM1	KCNA3
FRAT2	SCARNA13	HSDL2	ABCC6P2	HDAC11-AS1	CNPY3	HCN3
C12orf76	SNHG10	FRAT2	LOC100134317	HDAC11	MCAM	OR6K3
MIR1233-2	GLRX5	CASP7	FAM227A	ANKRD18DP	CHST11	OR2T3
MIR548AP	MIR1233-2	MSANTD2	CBY1	ZNF391	ARL6IP4	OTOF
PKMYT1	CCDC106	NIPA1		OR2F1	OTOP3	PPM1B
TBC1D16	PCDH11Y	TK1		DEFB103A	CCDC106	RFX8
SMIM7		AFMID		MAGOHB		RAB6C
TMEM38A		CCDC106		KIF21A		RAB6C-AS1
LOC100134317		PLA2G6		NIPA1		GLB1L
GZF1		SYP-AS1		ABCC6P2		DIS3L2
SALL4				CMC2		THUMPD3-AS1
				FDXR		TRAK1
				FUT3		ZKSCAN7
						SFMBT1
						ATXN7
						MBNL1
						EBF1
						TDRD6
						STX7
						OSBPL3
						NSUN5
						SEMA3C
						LHFPL3-AS2
						ASB15
						FAM131B-AS2
						ZYX
						OR2F1
						TPK1
						NCAPG2
						MIR548H4
						RP1
						LAPTM4B
						HHLA1
						LOC101928902
						RORB-AS1
						GPR107
						FAM166A
						EXOC6
						MMS19
						UBTD1
						DUSP5
						ADAM12
						SIGIRR
						CPT1A
						UBTFL1
						ACAT1
						TEAD4
						PDE3A
						FAM186B
						RMST
						ASCL1
						NOS1
						PCOTH
						MIPEP
						AJUBA
						PPP1R3E
						NOVA1
						SCARNA13
						SNHG10
						GLRX5
						SNORD116-30
						LOC100288637
						MIR1233-2
						UNC13C
						TCF12
						LOC145783
						DNAH3
						EEF2K
						FBRS
						CIAPIN1
						COQ9
						RAD51L3-RFFL
						FNDC8
						MPP2
						TK1
						AFMID
						OAZ1
						ERF
						SIGLEC11
						NLRP9
						UBE2M
						MZF1-AS1
						TNFRSF6B
						SPATC1L
						GAL3ST1
						KLF8
						PCDH11Y
